# Genome-Wide CRISPR-Cas9 Screening Identifies a Synergy between Hypomethylating Agents and SUMOylation Blockade in MDS/AML

**DOI:** 10.1101/2024.04.17.589858

**Authors:** Peter Truong, Sylvie Shen, Swapna Joshi, Md Imtiazul Islam, Ling Zhong, Mark J. Raftery, Ali Afrasiabi, Hamid Alinejad-Rokny, Mary Nguyen, Xiaoheng Zou, Golam Sarower Bhuyan, Chowdhury H. Sarowar, Elaheh S. Ghodousi, Olivia Stonehouse, Sara Mohamed, Cara E. Toscan, Patrick Connerty, Purvi M. Kakadia, Stefan K. Bohlander, Katharine A. Michie, Jonas Larsson, Richard B. Lock, Carl R. Walkley, Julie A. I. Thoms, Christopher J. Jolly, John E. Pimanda

**Author notes:** Senior authors. Correspondence; Dr Christopher Jolly, Dr John Pimanda.

## Abstract

Hypomethylating agents (HMAs) are frontline therapies effective at altering the natural course of Myelodysplastic Neoplasms (MDS) and Acute Myeloid Leukemia (AML).

However, acquired resistance and treatment failure are hallmarks of HMA therapy. To address this clinical need, we performed a genome-wide CRISPR-Cas9 screen in a human MDS-derived cell line, MDS-L, and identified TOPORS as a highly ranked loss-of-function target that synergizes with HMAs, reducing leukemic burden and improving survival in xenograft models. We demonstrate that the depletion of TOPORS mediates sensitivity to HMAs by predisposing leukemic blasts to an impaired DNA damage response (DDR) accompanied by an accumulation of SUMOylated DNMT1 in HMA-treated TOPORS-depleted cells. Importantly, the combination of HMAs with targeting of TOPORS did not functionally impair healthy hematopoiesis. While inhibitors of TOPORS are currently unavailable, we show that inhibition of protein SUMOylation (upstream of TOPORS functions) with TAK-981 partially phenocopies HMA-sensitivity and DDR impairment. Overall, our data suggest that the combination of HMAs with the inhibition of SUMOylation or TOPORS demonstrates a favourable therapeutic index and is a rational treatment framework for High-Risk MDS (HR-MDS) or AML.
