## Supplementary material for "Genome-Wide CRISPR-Cas9 Screening Identifies a Synergy between Hypomethylating Agents and SUMOylation Blockade in MDS/AML": Table S3

### Sheet: Table S3 EC50
Table S3. EC50 values for sgCONTROL and sgTOPORS cells
Drug	Cell	EC50
DNMTi GSK3685032	MDS-L/Cas9 sgCONTROL	8.72 µM
DNMTi GSK3685032	MDS-L/Cas9 sgTOPORS-1	6.39 µM
DNMTi GSK3685032	MDS-L (w.t.)	6.47 µM
DAC + 0µM DNMTi	MDS-L/Cas9 sgCONTROL	0.0082 µM
DAC + 0.1µM DNMTi	MDS-L/Cas9 sgCONTROL	0.061 µM
DAC + 0µM DNMTi	MDS-L/Cas9 sgTOPORS-1	0.0034 µM
DAC + 0.1µM DNMTi	MDS-L/Cas9 sgTOPORS-1	0.025 µM
Topotecan	MDS-L/Cas9 sgCONTROL	0.0116 µM
Topotecan	MDS-L/Cas9 sgTOPORS-1	0.0103 µM
Etoposide	MDS-L/Cas9 sgCONTROL	0.54 µM
Etoposide	MDS-L/Cas9 sgTOPORS-1	0.76 µM
Hydroxyurea	MDS-L/Cas9 sgCONTROL	0.0037 µM
Hydroxyurea	MDS-L/Cas9 sgTOPORS-1	0.0065 µM
Hydroxyurea	MDS-L/Cas9 sgTOPORS-2	0.0034 µM
