## Supplementary material for "Genome-Wide CRISPR-Cas9 Screening Identifies a Synergy between Hypomethylating Agents and SUMOylation Blockade in MDS/AML": Table S4

### Sheet: Table S4 EC50 AZA DAC TAK981
Table S4. EC50 values for AZA/DAC/TAK981 combinations
Drug	Cell	EC50
AZA + 0µM TAK-981	MDS-L/Cas9 sgCONTROL	0.309
AZA + 0.1µM TAK-981	MDS-L/Cas9 sgCONTROL	0.0134
AZA + 0µM TAK-981	MDS-L/Cas9 sgTOPORS-1	0.08
AZA + 0.1µM TAK-981	MDS-L/Cas9 sgTOPORS-1	0.00746
DAC + 0µM TAK-981	MDS-L/Cas9 sgCONTROL	0.00645
DAC + 0.1µM TAK-981	MDS-L/Cas9 sgCONTROL	0.000645
DAC + 0µM TAK-981	MDS-L/Cas9 sgTOPORS-1	0.00333
DAC + 0.1µM TAK-981	MDS-L/Cas9 sgTOPORS-1	0.000458
